# Evidence for holocentric centromeres in the early branching apicomplexan parasite *Cryptosporidium parvum*

**DOI:** 10.1101/2025.09.30.679541

**Authors:** Abigail Kimball, Wanyi Huang, Rui Xu, Melanie Key, Lisa Funkhouser-Jones, L. David Sibley

## Abstract

During its asexual cycle, *Cryptosporidium parvum* (*C. parvum*) amplifies through three rounds of nuclear division before undergoing cytokinesis to form infectious merozoites. However, chromosome organization and segregation during nuclear division remain unstudied. Here, we visualized H3-histones, including the centromeric histone H3 (CENH3), telomeres, and centrosomes during mitosis. Nuclear division was accompanied by centrosome duplication and elongated microtubules that spanned the dividing nuclei. Surprisingly, *C. parvum* centromeres detected by CENH3 showed diffuse staining throughout nuclear division, that overlapped with telomeres in the apical nucleus. Analysis of centromeres based on CENH3 capture and DNA sequencing revealed numerous distinct binding sites scattered across all eight chromosomes, including both coding regions and intergenic regions, that were typified by GA rich repeat sequences. The unique holocentric chromosome structure of *C. parvum* is unlike the single regional centromeres found in related apicomplexans, suggesting it arose independently from other known examples in plants, insects and worms.
