## Supporting datasets for "Evidence for holocentric centromeres in the early branching apicomplexan parasite *Cryptosporidium parvum*"

### Sheet: S1 Dataset 
S1 Dataset Information of sequencing samples from the Cut&Run and summary statistics of the data
ID	Species	Name	Genome coverage	Sequencing depth
LIB069376	T. gondii	Tg_Neg_Control_rep_1	0.993132	22.7072
LIB083214	T. gondii	Tg_Neg_Control_rep_2	0.992951	15.6736
LIB069377	T. gondii	Tg_H3K4me3_rep_1	0.917245	36.9234
LIB083215	T. gondii	Tg_H3K4me3_rep_2	0.991327	20.6603
LIB083229	T. gondii	Tg_H3K9me3_rep_1	0.992379	51.7408
LIB083217	T. gondii	Tg_H3K9me3_rep_2	0.990629	55.0812
LIB069378	T. gondii	Tg_CenH3-HA_rep_1	0.991973	31.3227
LIB083219	T. gondii	Tg_CenH3-HA_rep_2	0.99324	20.7803
LIB069373	C. parvum	Cp_Neg_Control_rep_1	0.913528	4.78604
LIB076629	C. parvum	Cp_Neg_Control_rep_2	0.995709	7.17907
LIB084895	C. parvum	Cp_Neg_Control_rep_3	0.960573	6.55219
LIB083208	C. parvum	Cp_Neg_Control_rep_4	0.999772	12.8788
LIB069374	C. parvum	Cp_H3K4me3_rep_1	0.999954	172.071
LIB076630	C. parvum	Cp_H3K4me3_rep_2	0.999999	721.421
LIB084896	C. parvum	Cp_H3K4me3_rep_3	0.997322	27.4659
LIB083209	C. parvum	Cp_H3K4me3_rep_4	0.999982	43.3069
LIB084898	C. parvum	Cp_H3K9me3_rep_1	0.999945	527.364
LIB083211	C. parvum	Cp_H3K9me3_rep_2	0.999988	322.16
LIB095028	C. parvum	Cp_CenH3-HA_5_min_rep_1	0.473905	1.55359
LIB095029	C. parvum	Cp_CenH3-HA_5_min_rep_2	0.53041	2.97525
LIB095030	C. parvum	Cp_CenH3-HA_30_min_rep_1	0.934471	3.24057
LIB095031	C. parvum	Cp_CenH3-HA_30_min_rep_2	0.842953	2.732
LIB095032	C. parvum	Cp_CenH3-HA_60_min_rep_1	0.715841	2.29048
LIB095033	C. parvum	Cp_CenH3-HA_60_min_rep_2	0.961659	4.51392
LIB083225	C. parvum	Cp_CenH3-HA_120_min_rep_1	0.599687	6.62874
LIB084906	C. parvum	Cp_CenH3-HA_120_min_rep_2	0.163397	3.48777
LIB084900	C. parvum	Cp_WT-HA_rep_1	0.969848	6.98821
LIB083213	C. parvum	Cp_WT-HA_rep_2	0.998458	9.68457

### Sheet: S2 Dataset 
S2 Dataset Genomic location of the CENH3 sites within coding regions.
Chromosome	Start	End	Gene ID
Chr1	87461	87861	cgd1_360
Chr1	90438	90838	cgd1_370
Chr1	166984	167384	cgd1_670
Chr1	168414	168814	cgd1_670
Chr1	174576	174976	cgd1_700
Chr1	175752	176152	cgd1_700
Chr1	178186	178586	cgd1_710
Chr1	178870	179270	cgd1_710
Chr1	190286	190686	cgd1_750
Chr1	193770	194170	cgd1_750
Chr1	216278	216678	cgd1_800
Chr1	233944	234344	cgd1_890
Chr1	259724	260124	cgd1_990
Chr1	269218	269618	cgd1_1060
Chr1	292419	292819	cgd1_1180
Chr1	313292	313692	cgd1_1250
Chr1	347160	347560	cgd1_1450
Chr1	364048	364448	cgd1_1520
Chr1	392502	392902	cgd1_1640
Chr1	408689	409089	cgd1_1700
Chr1	560477	560877	cgd1_2530
Chr1	571914	572314	cgd1_2570
Chr1	609143	609543	cgd1_2760
Chr1	628334	628734	cgd1_2850
Chr1	651890	652290	cgd1_2980
Chr1	697682	698082	cgd1_3160
Chr1	699999	700399	cgd1_3170
Chr1	737881	738281	cgd1_3280
Chr1	774612	775012	cgd1_3500
Chr1	795364	795764	cgd1_3550
Chr1	814128	814528	cgd1_3630
Chr1	821399	821799	cgd1_3670
Chr1	825182	825582	cgd1_3670
Chr1	839286	839686	cgd1_3720
Chr1	849358	849758	cgd1_3760
Chr1	850017	850417	cgd1_3760
Chr2	29376	29776	cgd2_310
Chr2	36395	36795	cgd2_290
Chr2	46654	47054	cgd2_230
Chr2	86126	86526	cgd2_60
Chr2	98418	98818	cgd2_20
Chr2	138140	138540	cgd2_580
Chr2	172961	173361	cgd2_700
Chr2	173388	173788	cgd2_700
Chr2	243996	244396	cgd2_1060
Chr2	250543	250943	cgd2_1100
Chr2	297806	298206	cgd2_1350
Chr2	434388	434788	cgd2_2130
Chr2	518888	519288	cgd2_2550
Chr2	581782	582182	cgd2_2770
Chr2	585384	585784	cgd2_2770
Chr2	599652	600052	cgd2_2880
Chr2	627820	628220	cgd2_2970
Chr2	635142	635542	cgd2_3030
Chr2	660536	660936	cgd2_3150
Chr2	685781	686181	cgd2_3260
Chr2	691380	691780	cgd2_3290
Chr2	711844	712244	cgd2_3360
Chr2	758649	759049	cgd2_3540
Chr2	760031	760431	cgd2_3540
Chr2	762406	762806	cgd2_3540
Chr2	764818	765218	cgd2_3550
Chr2	783150	783550	cgd2_3590
Chr2	803706	804106	cgd2_3620
Chr2	821560	821960	cgd2_3690
Chr2	836984	837384	cgd2_3700
Chr2	856748	857148	cgd2_3810
Chr2	910292	910692	cgd2_4030
Chr2	960274	960674	cgd2_4250
Chr2	980367	980767	cgd2_4350
Chr3	35491	35891	cgd3_160
Chr3	68078	68478	cgd3_260
Chr3	72220	72620	cgd3_270
Chr3	93082	93482	cgd3_310
Chr3	98488	98888	cgd3_320
Chr3	107227	107627	cgd3_380
Chr3	133234	133634	cgd3_430
Chr3	145248	145648	cgd3_470
Chr3	145907	146307	cgd3_470
Chr3	160626	161026	cgd3_530
Chr3	161868	162268	cgd3_530
Chr3	163248	163648	cgd3_530
Chr3	165650	166050	cgd3_540
Chr3	189416	189816	cgd3_630
Chr3	211320	211720	cgd3_690
Chr3	213944	214344	cgd3_700
Chr3	218215	218615	cgd3_710
Chr3	233097	233497	cgd3_720
Chr3	233768	234168	cgd3_720
Chr3	234775	235175	cgd3_720
Chr3	236247	236647	cgd3_720
Chr3	241216	241616	cgd3_720
Chr3	294422	294822	cgd3_950
Chr3	309784	310184	cgd3_1050
Chr3	318896	319296	cgd3_1100
Chr3	325198	325598	cgd3_1110
Chr3	349857	350257	cgd3_1180
Chr3	356084	356484	cgd3_1180
Chr3	360240	360640	cgd3_1180
Chr3	383524	383924	cgd3_1340
Chr3	401230	401630	cgd3_1400
Chr3	410452	410852	cgd3_1460
Chr3	482580	482980	cgd3_1790
Chr3	533956	534356	cgd3_2010
Chr3	537510	537910	cgd3_2020
Chr3	550740	551140	cgd3_2080
Chr3	576319	576719	cgd3_2180
Chr3	593518	593918	cgd3_2180
Chr3	688116	688516	cgd3_2710
Chr3	819752	820152	cgd3_3310
Chr3	831469	831869	cgd3_3340
Chr3	890030	890430	cgd3_3550
Chr3	891085	891485	cgd3_3550
Chr3	911976	912376	cgd3_3620
Chr3	925959	926359	cgd3_3690
Chr3	956204	956604	cgd3_3830
Chr3	974614	975014	cgd3_3900
Chr3	1015657	1016057	cgd3_4090
Chr3	1016446	1016846	cgd3_4090
Chr3	1017153	1017553	cgd3_4090
Chr3	1030679	1031079	cgd3_4140
Chr3	1046089	1046489	cgd3_4190
Chr3	1059089	1059489	cgd3_4220
Chr3	1085017	1085417	cgd3_4290
Chr4	34762	35162	cgd4_140
Chr4	42917	43317	cgd4_180
Chr4	46717	47117	cgd4_190
Chr4	55092	55492	cgd4_200
Chr4	76622	77022	cgd4_290
Chr4	116496	116896	cgd4_460
Chr4	125463	125863	cgd4_490
Chr4	136974	137374	cgd4_510
Chr4	180283	180683	cgd4_670
Chr4	207202	207602	cgd4_770
Chr4	215416	215816	cgd4_780
Chr4	228726	229126	cgd4_850
Chr4	247096	247496	cgd4_900
Chr4	256154	256554	cgd4_930
Chr4	263414	263814	cgd4_970
Chr4	276606	277006	cgd4_1011
Chr4	345490	345890	cgd4_1380
Chr4	353032	353432	cgd4_1390
Chr4	365433	365833	cgd4_1450
Chr4	369745	370145	cgd4_1470
Chr4	373966	374366	cgd4_1480
Chr4	375894	376294	cgd4_1490
Chr4	399639	400039	cgd4_3870
Chr4	400192	400592	cgd4_3870
Chr4	402878	403278	cgd4_3860
Chr4	405890	406290	cgd4_3850
Chr4	417416	417816	cgd4_3830
Chr4	418244	418644	cgd4_3830
Chr4	423514	423914	cgd4_3820
Chr4	471678	472078	cgd4_3630
Chr4	478062	478462	cgd4_3600
Chr4	493866	494266	cgd4_3550
Chr4	499937	500337	cgd4_3530
Chr4	502481	502881	cgd4_3530
Chr4	522011	522411	cgd4_3450
Chr4	543365	543765	cgd4_3410
Chr4	544569	544969	cgd4_3410
Chr4	560418	560818	cgd4_3350
Chr4	583014	583414	cgd4_3270
Chr4	598192	598592	cgd4_3180
Chr4	662446	662846	cgd4_2900
Chr4	679688	680088	cgd4_2900
Chr4	708226	708626	cgd4_2780
Chr4	799999	800399	cgd4_2300
Chr4	858688	859088	cgd4_2020
Chr4	859600	860000	cgd4_2010
Chr4	925790	926190	cgd4_1690
Chr4	1071877	1072277	cgd4_4360
Chr4	1081076	1081476	cgd4_4410
Chr4	1100482	1100882	cgd4_4490
Chr5	33838	34238	cgd5_10
Chr5	40597	40997	cgd5_31
Chr5	42131	42531	cgd5_31
Chr5	70140	70540	cgd5_130
Chr5	73768	74168	cgd5_130
Chr5	140286	140686	cgd5_420
Chr5	174408	174808	cgd5_570
Chr5	215566	215966	cgd5_750
Chr5	221304	221704	cgd5_780
Chr5	231166	231566	cgd5_810
Chr5	410122	410522	cgd5_1780
Chr5	467251	467651	cgd5_2070
Chr5	468466	468866	cgd5_2070
Chr5	497907	498307	cgd5_2180
Chr5	499610	500010	cgd5_2180
Chr5	525766	526166	cgd5_2310
Chr5	526767	527167	cgd5_2310
Chr5	527298	527698	cgd5_2310
Chr5	531102	531502	cgd5_2320
Chr5	567965	568365	cgd5_2480
Chr5	618121	618521	cgd5_2680
Chr5	656719	657119	cgd5_2831
Chr5	691262	691662	cgd5_2930
Chr5	706076	706476	cgd5_2990
Chr5	739742	740142	cgd5_4481
Chr5	758706	759106	cgd5_4420
Chr5	762306	762706	cgd5_4400
Chr5	958414	958814	cgd5_3130
Chr5	974911	975311	cgd5_3140
Chr5	1026385	1026785	cgd5_3380
Chr5	1030946	1031346	cgd5_3390
Chr5	1051674	1052074	cgd5_3420
Chr5	1059885	1060285	cgd5_3460
Chr5	1060602	1061002	cgd5_3460
Chr5	1061230	1061630	cgd5_3470
Chr6	14054	14454	cgd6_50
Chr6	131288	131688	cgd6_560
Chr6	190314	190714	cgd6_760
Chr6	251355	251755	cgd6_1010
Chr6	289604	290004	cgd6_1180
Chr6	476574	476974	cgd6_2060
Chr6	516876	517276	cgd6_2180
Chr6	543347	543747	cgd6_2300
Chr6	571430	571830	cgd6_2450
Chr6	578148	578548	cgd6_2490
Chr6	593378	593778	cgd6_2560
Chr6	650075	650475	cgd6_2810
Chr6	656032	656432	cgd6_2840
Chr6	659612	660012	cgd6_2860
Chr6	669012	669412	cgd6_2930
Chr6	696432	696832	cgd6_3030
Chr6	734492	734892	cgd6_3160
Chr6	735531	735931	cgd6_3160
Chr6	743160	743560	cgd6_3190
Chr6	834146	834546	cgd6_3590
Chr6	866564	866964	cgd6_3730
Chr6	875406	875806	cgd6_3750
Chr6	896665	897065	cgd6_3860
Chr6	914293	914693	cgd6_3940
Chr6	936234	936634	cgd6_4030
Chr6	961892	962292	cgd6_4140
Chr6	967502	967902	cgd6_4150
Chr6	974928	975328	cgd6_4170
Chr6	983104	983504	cgd6_4210
Chr6	1024129	1024529	cgd6_4340
Chr6	1044152	1044552	cgd6_4420
Chr6	1054624	1055024	cgd6_4460
Chr6	1067426	1067826	cgd6_4500
Chr6	1080560	1080960	cgd6_4550
Chr6	1119498	1119898	cgd6_4710
Chr6	1137618	1138018	cgd6_4790
Chr6	1169818	1170218	cgd6_4930
Chr6	1203678	1204078	cgd6_5110
Chr6	1238610	1239010	cgd6_5250
Chr6	1251720	1252120	cgd6_5300
Chr6	1296554	1296954	cgd6_5450
Chr7	48640	49040	cgd7_10
Chr7	62862	63262	cgd7_40
Chr7	76808	77208	cgd7_110
Chr7	98188	98588	cgd7_250
Chr7	114192	114592	cgd7_300
Chr7	120296	120696	cgd7_330
Chr7	148188	148588	cgd7_440
Chr7	169806	170206	cgd7_550
Chr7	211578	211978	cgd7_740
Chr7	220507	220907	cgd7_770
Chr7	252100	252500	cgd7_880
Chr7	261334	261734	cgd7_920
Chr7	265016	265416	cgd7_930
Chr7	292782	293182	cgd7_1010
Chr7	299175	299575	cgd7_1010
Chr7	314428	314828	cgd7_1090
Chr7	316186	316586	cgd7_1100
Chr7	333341	333741	cgd7_1150
Chr7	348612	349012	cgd7_1200
Chr7	390384	390784	cgd7_1340
Chr7	422313	422713	cgd7_1500
Chr7	445620	446020	cgd7_1585
Chr7	510689	511089	cgd7_1850
Chr7	516140	516540	cgd7_1890
Chr7	521268	521668	cgd7_1910
Chr7	558450	558850	cgd7_2100
Chr7	560788	561188	cgd7_2100
Chr7	654106	654506	cgd7_2600
Chr7	674570	674970	cgd7_2700
Chr7	724610	725010	cgd7_2870
Chr7	734042	734442	cgd7_2920
Chr7	875660	876060	cgd7_3720
Chr7	999369	999769	cgd7_4280
Chr7	1053806	1054206	cgd7_4490
Chr7	1072362	1072762	cgd7_4530
Chr7	1073908	1074308	cgd7_4530
Chr7	1105580	1105980	cgd7_4690
Chr7	1120318	1120718	cgd7_4790
Chr7	1120750	1121150	cgd7_4790
Chr7	1167576	1167976	cgd7_4980
Chr7	1171508	1171908	cgd7_4980
Chr7	1177380	1177780	cgd7_4990
Chr7	1194911	1195311	cgd7_5000
Chr7	1206862	1207262	cgd7_5040
Chr7	1245625	1246025	cgd7_5220
Chr7	1277054	1277454	cgd7_5410
Chr7	1313486	1313886	cgd7_5520
Chr8	24305	24705	cgd8_90
Chr8	50333	50733	cgd8_180
Chr8	69030	69430	cgd8_260
Chr8	74216	74616	cgd8_280
Chr8	88484	88884	cgd8_370
Chr8	99571	99971	cgd8_420
Chr8	112350	112750	cgd8_480
Chr8	135399	135799	cgd8_550
Chr8	165390	165790	cgd8_661
Chr8	167303	167703	cgd8_661
Chr8	173792	174192	cgd8_681
Chr8	210364	210764	cgd8_790
Chr8	242629	243029	cgd8_910
Chr8	257398	257798	cgd8_970
Chr8	324454	324854	cgd8_1240
Chr8	338428	338828	cgd8_1270
Chr8	392046	392446	cgd8_1450
Chr8	425570	425970	cgd8_1580
Chr8	456881	457281	cgd8_1720
Chr8	469608	470008	cgd8_1760
Chr8	496361	496761	cgd8_1860
Chr8	501721	502121	cgd8_1890
Chr8	508615	509015	cgd8_1910
Chr8	509340	509740	cgd8_1920
Chr8	524696	525096	cgd8_1940
Chr8	536410	536810	cgd8_2000
Chr8	562215	562615	cgd8_2090
Chr8	607043	607443	cgd8_2300
Chr8	615584	615984	cgd8_2330
Chr8	647133	647533	cgd8_2465
Chr8	659289	659689	cgd8_2520
Chr8	663192	663592	cgd8_2530
Chr8	663740	664140	cgd8_2530
Chr8	664336	664736	cgd8_2530
Chr8	734550	734950	cgd8_2790
Chr8	738837	739237	cgd8_2790
Chr8	869992	870392	cgd8_3440
Chr8	941836	942236	cgd8_3760
Chr8	943818	944218	cgd8_3760
Chr8	1038908	1039308	cgd8_4200
Chr8	1072077	1072477	cgd8_4370
Chr8	1096204	1096604	cgd8_4470
Chr8	1174814	1175214	cgd8_4770
Chr8	1209394	1209794	cgd8_4850
Chr8	1210062	1210462	cgd8_4850
Chr8	1224964	1225364	cgd8_4910
Chr8	1281766	1282166	cgd8_5190
Chr8	1300926	1301326	cgd8_5290
Chr8	1303357	1303757	cgd8_5290
Chr8	1307581	1307981	cgd8_5300

### Sheet: S3 Dataset 
S3 DataSet Genomic location of the CENH3 sites within intergenic regions.
Chromosome	Start	End
Chr1	289893	290293
Chr1	343044	343444
Chr1	401730	402130
Chr1	657170	657570
Chr1	732592	732992
Chr1	738171	738571
Chr1	828809	829209
Chr2	36757	37157
Chr2	262015	262415
Chr2	504360	504760
Chr2	532908	533308
Chr2	627764	628164
Chr2	671628	672028
Chr2	986402	986802
Chr3	37666	38066
Chr3	78790	79190
Chr3	383396	383796
Chr3	657210	657610
Chr3	799397	799797
Chr3	817724	818124
Chr3	976021	976421
Chr4	423967	424367
Chr4	866198	866598
Chr4	1104947	1105347
Chr4	1105860	1106260
Chr5	31470	31870
Chr5	216468	216868
Chr5	335024	335424
Chr5	1065132	1065532
Chr5	1069407	1069807
Chr6	78144	78544
Chr6	114290	114690
Chr6	339326	339726
Chr6	531152	531552
Chr6	589006	589406
Chr6	629226	629626
Chr6	643648	644048
Chr6	719552	719952
Chr6	744340	744740
Chr6	802228	802628
Chr6	860700	861100
Chr6	1250671	1251071
Chr7	249806	250206
Chr7	322027	322427
Chr7	504116	504516
Chr7	588186	588586
Chr7	911104	911504
Chr7	1059666	1060066
Chr7	1195554	1195954
Chr7	1227826	1228226
Chr7	1262551	1262951
Chr7	1313168	1313568
Chr8	39132	39532
Chr8	163194	163594
Chr8	427333	427733
Chr8	916274	916674
Chr8	1024194	1024594
Chr8	1076096	1076496
